# The holocephalan ratfish endoskeleton shares trabecular and areolar mineralization patterns, but not tesserae, with elasmobranchs little skate and catshark

**DOI:** 10.1101/2024.01.07.574539

**Authors:** Oghenevwogaga J. Atake, Fidji Berio, Melanie Debiais-Thibaud, B. Frank Eames

## Abstract

Specific character traits of mineralized endoskeletal tissues need to be clearly defined and comprehensively examined among extant chondrichthyans (elasmobranchs, such as sharks and skates, and holocephalans, such as chimaeras) to understand their evolution. For example, tiles of mineralized polygonal structures called tesserae occur at cartilage surfaces in chondrichthyans, but recent studies showing trabecular mineralization at elasmobranch cartilage surfaces suggest that tesserae are not as common as previously thought. Also, while areolar mineralized tissue in elasmobranchs is generally considered a unique, shared chondrichthyan feature, some chondrichthyan species demonstrate bone-like tissues in both a specific region of tesserae termed the cap zone and continuous (not tiled) mineralized neural arches. To clarify the distribution of specific endoskeletal features among extant chondrichthyans, adult skeletal tissues in a holocephalan chimaera (spotted ratfish) and two elasmobranchs (small-spotted catshark and little skate) were characterized using synchrotron radiation and desktop micro-CT imaging, and histological and immunofluorescent assays. Endoskeletal mineralization in the ratfish, catshark, and little skate varied both quantitively in tissue mineral density (TMD), and qualitatively in the morphology and localization of mineralized structures and tissues. For example, TMD of several skeletal elements was significantly lower in ratfish, compared to catshark and little skate. Trabecular and areolar mineralization were shared among these extant chondrichthyan species, but tesserae and bone-like tissues were not. Interestingly, three separate analyses argued that the adult chimaera endoskeleton has features of the embryonic little skate endoskeleton. Generally, this study proposes specific terminology for character states of the extant chondrichthyan endoskeleton and infers those states in ancestral chondrichthyans with reference to fossil data.
