## Supplemental Table 2 for "The holocephalan ratfish endoskeleton shares trabecular and areolar mineralization patterns, but not tesserae, with elasmobranchs little skate and catshark"

### Sheet: Sheet
Supplementary Material Table S2. Mineralized tissues in various extant and fossil chondrichthyan species
	Order	Genus	Species			NTT	BZ	AR	CZ	TT	PT	BLT
Stem chondrichthyans		Gladbachus	adentatus			1	1	0	0	0	0	?
		Climatius	reticulatus			1	1	0	0	0	0	?
		Doliodus	problematicus			1	1	0	0	0	0	?
		Cobelodus	aculeatus			?	1	?	1	1	1	?
			Cladoselache			1	1	?	0	0	0	?
Extant elasmobranchs	Rhinopristiformes	Pseudobatos	productus			0	1	1	1	1	1	0
	Rhinopristiformes	Rhina	ancylostoma			0	1	1	1	1	1	0
	Torpediniformes		Torpedo sp			0	1	1	1	1	1	1
	Torpediniformes	Narcine	bancroftii			0	1	1	1	1	1	1
	Torpediniformes	Torpedo	californica			0	1	1	1	1	1	1
	Myliobatiformes	Gymnura	micrura			0	1	1	1	1	1	0
	Myliobatiformes	Urobatis	halleri			0	1	1	1	1	1	0
	Myliobatiformes	Dasyatis	sabina			0	1	1	1	1	1	0
	Myliobatiformes	Myliobatis	californica			0	1	1	1	1	1	0
	Myliobatiformes	Rhinoptera	bonasus			0	1	1	1	1	1	0
	Rajiformes	Raja	clavata			0	1	1	1	1	1	1
	Rajiformes	Leucoraja	erinacea			0	1	1	1	1	1	1
	Rajiformes	Amblyraja	radiata			0	1	1	1	1	1	1
	Rajiformes	Pteroplatytrygon	violacea			0	1	1	1	1	1	1
	Rajiformes	Raja	stellulata			0	1	1	1	1	1	1
	Rajiformes	Raja	eglanteria			0	1	1	1	1	1	1
	Rajiformes	Bathyraja	eatonii			0	1	1	1	1	1	1
	Heterodontiformes	Heterodontus	francisci			1	1	1	0	0	0	1
	Orectolobiformes	Chiloscyllium	punctatum			?	1	1	?	?	?	1
	Lamniformes	Carcharias	taurus			?	1	1	1	1	1	0
	Carcharhiniformes	Galeorhinus	galeus			1	1	1	0	0	0	1
	Carcharhiniformes	Scyliorhinus	canicula			1	1	1	0	0	0	1
	Carcharhiniformes	Cephaloscyllium	ventriosum			?	1	1	0	0	0	1
	Squatiniformes	Squatina	californica			0	1	1	1	1	1	0
	Squaliformes	Etmopterus	spinax			1	1	1	0	0	0	0
	Squaliformes	Centroselachus	crepidater			1	1	1	0	0	0	0
	Squaliformes	Squalus	acanthias			?	1	1	1	1	1	?
	Hexanchiformes	Notorynchus	cepedianus			?	1	?	0	?	0	?
Extant holocephalans	Chimaeriformes	Hydrolagus	colliei			1	1	1	0	0	0	0
	Chimaeriformes	Chimaera	monstrosa			1	1	1	0	0	0	0
	Chimaeriformes	Callorhinchus	millii			?	1	0	0	0	0	?
	Abbreviations
	NTT	Non-tesseral trabeculae
	BZ	Body zone
	AR	Areolar
	CZ	Cap zone
	TT	Trabecular tesserae
	PT	Polygonal tesserae
	BLT	Bone-like tissue
	0 - absent
	1 - present
	?-unknown
